# Broad variation in response of individual introns to splicing inhibitors in a humanized yeast strain

**DOI:** 10.1101/2023.10.05.560965

**Authors:** Oarteze Hunter, Jason Talkish, Jen Quick-Cleveland, Haller Igel, Asako Tan, Scott Kuersten, Sol Katzman, John Paul Donohue, Melissa Jurica, Manuel Ares

## Abstract

Intron branch point (BP) recognition by the U2 snRNP is a critical step of splicing, vulnerable to recurrent cancer mutations and bacterial natural product inhibitors. The BP binds a conserved pocket in the SF3B1 (human) or Hsh155 (yeast) U2 snRNP protein. Amino acids that line this pocket affect binding of splicing inhibitors like Pladienolide-B (Plad-B), such that organisms differ in their sensitivity.

To study the mechanism of splicing inhibitor action in a simplified system, we modified the naturally Plad-B resistant yeast *Saccharomyces cerevisiae* by changing 14 amino acids in the Hsh155 BP pocket to those from human. This humanized yeast grows normally, and splicing is largely unaffected by the mutation. Splicing is inhibited within minutes after addition of Plad-B, and different introns appear inhibited to different extents. Intron-specific inhibition differences are also observed during co-transcriptional splicing in Plad-B using single-molecule intron tracking (SMIT) to minimize gene-specific transcription and decay rates that cloud estimates of inhibition by standard RNA-seq. Comparison of Plad-B intron sensitivities to those of the structurally distinct inhibitor Thailanstatin-A reveals intron-specific differences in sensitivity to different compounds. This work exposes a complex relationship between binding of different members of this class of inhibitors to the spliceosome and intron-specific rates of BP recognition and catalysis. Introns with variant BP sequences seem particularly sensitive, echoing observations from mammalian cells, where monitoring individual introns is complicated by multi-intron gene architecture and alternative splicing. The compact yeast system may hasten characterization of splicing inhibitors, accelerating improvements in selectivity and therapeutic efficacy.
