## Supplemental_Information_Hunter_etal for "Broad variation in response of individual introns to splicing inhibitors in a humanized yeast strain": Suppl_Table_S6.xlsx

### Sheet: dataPlotted_Fig6
ORF	Gene	relSE5P	relSE5T	(5T-5P)
YFL039C	ACT1	63.02	56.8	-6.22
YKL157W	APE2	6.79	4.21	-2.58
YJL024C	APS3	7.68	1.17	-6.51
YDL137W	ARF2	15.04	8.14	-6.9
YDL029W	ARP2	11.37	2.44	-8.93
YMR033W	ARP9	10.13	2.02	-8.11
YMR116C	ASC1	57.9	51.03	-6.87
YER167W	BCK2	4.02	1.86	-2.16
YIL004C	BET1	10.55	0	-10.55
YHR101C	BIG1	14.92	3.28	-11.64
YDR099W	BMH2	15.2	4.04	-11.16
YLR078C	BOS1	6.52	2.86	-3.66
YML036W	CGI121	4.02	1.43	-2.59
YPL241C	CIN2	2.99	2.86	-0.13
YBL059C-A	CMC2	7.42	2.2	-5.22
YKL190W	CNB1	11.48	4.68	-6.8
YLL050C	COF1	31.72	29.83	-1.89
YGL187C	COX4	15.31	3	-12.31
YNL130C	CPT1	14.98	5.41	-9.57
YNL112W	DBP2	45.38	20.38	-25
YKL002W	DID4	2.13	0.36	-1.77
YDL219W	DTD1	35.68	13.93	-21.75
YBR078W	ECM33	38.18	23	-15.18
YKR004C	ECM9	2.2	1.38	-0.82
YAL003W	EFB1	52.01	38.72	-13.29
YHR123W	EPT1	6.12	0.69	-5.43
YBL040C	ERD2	9.51	2.11	-7.4
YGR029W	ERV1	5.53	2.89	-2.64
YML067C	ERV41	4.84	2.03	-2.81
YBR101C	FES1	1.01	0	-1.01
YEL003W	GIM4	5.99	0.89	-5.1
YML094W	GIM5	6.75	1.53	-5.22
YER133W	GLC7	46.98	24.8	-22.18
YMR292W	GOT1	13.21	5.68	-7.53
YNL038W	GPI15	1.77	0.8	-0.97
YDL125C	HNT1	14.76	10.23	-4.53
YDR305C	HNT2	2.9	0	-2.9
YBR215W	HPC2	5.33	3.58	-1.75
YNL004W	HRB1	2.53	0.6	-1.93
YML056C	IMD4	11.84	2.84	-9
YNL265C	IST1	3.1	0	-3.1
YDR367W	KEI1	11.85	5.38	-6.47
YDL108W	KIN28	4.47	2.04	-2.43
YFR024C-A	LSB3	21.38	4.59	-16.79
YBL026W	LSM2	24.87	4.07	-20.8
YNL147W	LSM7	9.98	1.44	-8.54
YDR005C	MAF1	4.81	1.46	-3.35
YKL150W	MCR1	1.45	0	-1.45
YGL087C	MMS2	1.69	0	-1.69
YIL106W	MOB1	2.7	0	-2.7
YFL034C-B	MOB2	4.38	1.48	-2.9
YGL178W	MPT5	22.15	5.82	-16.33
YGL136C	MRM2	1.01	0	-1.01
YBR119W	MUD1	3.29	0	-3.29
YDR397C	NCB2	3.44	1.43	-2.01
YJL205C	NCE101	7.97	2.72	-5.25
YHR077C	NMD2	7.54	2.2	-5.34
YNR053C	NOG2	11.47	3.51	-7.96
YLR093C	NYV1	5.63	2.07	-3.56
YBR230C	OM14	6.91	1.83	-5.08
YGL226C-A	OST5	16.08	12.11	-3.97
YLR199C	PBA1	5.81	2.42	-3.39
YKR095W-A	PCC1	2.84	1.99	-0.85
YOR122C	PFY1	29.19	19.95	-9.24
YPL031C	PHO85	15.26	4.49	-10.77
YER003C	PMI40	46.92	42.09	-4.83
YBL018C	POP8	1.95	0	-1.95
YJL001W	PRE3	4.93	1.09	-3.84
YHR076W	PTC7	1.04	0.75	-0.29
YHR001W-A	QCR10	11.04	2.07	-8.97
YMR201C	RAD14	3.26	0.95	-2.31
YDL189W	RBS1	11.42	6.7	-4.72
YNL312W	RFA2	7.34	1.16	-6.18
YCR028C-A	RIM1	7.1	2.23	-4.87
YDL082W	RPL13A	34.78	17.26	-17.52
YMR142C	RPL13B	30.01	19.44	-10.57
YKL006W	RPL14A	47.78	31.47	-16.31
YHL001W	RPL14B	34.77	15.22	-19.55
YIL133C	RPL16A	37.23	27.7	-9.53
YNL069C	RPL16B	67.88	60.65	-7.23
YKL180W	RPL17A	42.54	25.67	-16.87
YJL177W	RPL17B	43.62	18.49	-25.13
YOL120C	RPL18A	55.92	48.92	-7
YNL301C	RPL18B	25.96	7.89	-18.07
YBR191W	RPL21A	39.1	30.32	-8.78
YPL079W	RPL21B	41.21	18.19	-23.02
YLR061W	RPL22A	43.49	37.96	-5.53
YFL034C-A	RPL22B	4.69	1.02	-3.67
YBL087C	RPL23A	52.47	35.31	-17.16
YER117W	RPL23B	34.12	21.38	-12.74
YGL031C	RPL24A	43.29	31.84	-11.45
YGR148C	RPL24B	12.25	8.54	-3.71
YOL127W	RPL25	44.01	32.78	-11.23
YLR344W	RPL26A	35.34	14.87	-20.47
YGR034W	RPL26B	32.99	23.51	-9.48
YHR010W	RPL27A	62.41	53.78	-8.63
YDR471W	RPL27B	36.02	17.52	-18.5
YGL103W	RPL28	51.1	44.27	-6.83
YFR032C-A	RPL29	15.32	10.79	-4.53
YFR031C-A	RPL2A	22.77	19.36	-3.41
YIL018W	RPL2B	50.62	40.03	-10.59
YGL030W	RPL30	38.64	27.31	-11.33
YDL075W	RPL31A	49.59	41.42	-8.17
YLR406C	RPL31B	26.02	12.43	-13.59
YBL092W	RPL32	32.91	28.24	-4.67
YPL143W	RPL33A	38.65	29.12	-9.53
YOR234C	RPL33B	32.13	17.04	-15.09
YER056C-A	RPL34A	41.46	26.78	-14.68
YIL052C	RPL34B	51.38	38.19	-13.19
YDL191W	RPL35A	23.31	11.8	-11.51
YDL136W	RPL35B	34.76	23.27	-11.49
YMR194W	RPL36A	30.43	25.77	-4.66
YPL249C-A	RPL36B	42.16	32.68	-9.48
YLR185W	RPL37A	13.87	8.35	-5.52
YDR500C	RPL37B	13.6	7.25	-6.35
YIL148W	RPL40A	35.09	26.42	-8.67
YKR094C	RPL40B	43.08	30.71	-12.37
YNL162W	RPL42A	23.96	13.78	-10.18
YHR141C	RPL42B	26.81	17.28	-9.53
YML073C	RPL6A	42.2	29.15	-13.05
YLR448W	RPL6B	43.33	35.05	-8.28
YPR187W	RPO26	6.69	2.36	-4.33
YDL130W	RPP1B	40.17	22.88	-17.29
YGR214W	RPS0A	57.04	42.87	-14.17
YLR048W	RPS0B	54.75	41.23	-13.52
YOR293W	RPS10A	53.88	38.47	-15.41
YMR230W	RPS10B	53.43	37.56	-15.87
YDR025W	RPS11A	52.35	40.55	-11.8
YBR048W	RPS11B	54.07	50.53	-3.54
YDR064W	RPS13	57.45	55.5	-1.95
YCR031C	RPS14A	46.94	44.1	-2.84
YJL191W	RPS14B	13.53	8.8	-4.73
YMR143W	RPS16A	55.68	39.9	-15.78
YDL083C	RPS16B	45.01	29.45	-15.56
YML024W	RPS17A	42.24	35.06	-7.18
YDR447C	RPS17B	18.91	12.92	-5.99
YDR450W	RPS18A	64.92	55.58	-9.34
YML026C	RPS18B	32.49	12.72	-19.77
YOL121C	RPS19A	51.47	34.94	-16.53
YNL302C	RPS19B	51.42	39.04	-12.38
YKR057W	RPS21A	22.03	13.63	-8.4
YJL136C	RPS21B	25.52	18.78	-6.74
YGR118W	RPS23A	18.73	9.45	-9.28
YPR132W	RPS23B	51.89	38.56	-13.33
YER074W	RPS24A	26.74	18.8	-7.94
YIL069C	RPS24B	18.33	10.69	-7.64
YGR027C	RPS25A	33.04	25.11	-7.93
YLR333C	RPS25B	25.79	15.09	-10.7
YGL189C	RPS26A	8.26	2.73	-5.53
YER131W	RPS26B	14.43	7.13	-7.3
YKL156W	RPS27A	12.1	2.95	-9.15
YHR021C	RPS27B	34.8	20.57	-14.23
YLR388W	RPS29A	21.58	6.55	-15.03
YDL061C	RPS29B	12.46	4.32	-8.14
YLR287C-A	RPS30A	22.68	18.96	-3.72
YOR182C	RPS30B	14.89	7.92	-6.97
YJR145C	RPS4A	51.08	45.56	-5.52
YHR203C	RPS4B	55.64	42.3	-13.34
YPL090C	RPS6A	33.37	20.09	-13.28
YBR181C	RPS6B	44.2	36.22	-7.98
YOR096W	RPS7A	60.22	49.44	-10.78
YNL096C	RPS7B	32.24	15.59	-16.65
YBL072C	RPS8A	35.04	29.53	-5.51
YER102W	RPS8B	17.36	12.61	-4.75
YPL081W	RPS9A	4.46	0	-4.46
YBR189W	RPS9B	25.93	24.9	-1.03
YDR139C	RUB1	3.29	1.51	-1.78
YDR129C	SAC6	25.09	10.33	-14.76
YPL218W	SAR1	14.85	9.08	-5.77
YMR079W	SEC14	23.81	18.37	-5.44
YBL050W	SEC17	7.37	1.09	-6.28
YGL137W	SEC27	16.16	6.02	-10.14
YKL006C-A	SFT1	8.01	4.52	-3.49
YIL123W	SIM1	22.96	10.1	-12.86
YAL030W	SNC1	3.04	2.1	-0.94
YHR041C	SRB2	5.01	4.63	-0.38
YML034W	SRC1	4.76	1.89	-2.87
YMR125W	STO1	3.66	0.26	-3.4
YNL066W	SUN4	17.69	5.19	-12.5
YPL129W	TAF14	2.43	0.83	-1.6
YGL232W	TAN1	5.88	2.71	-3.17
YKL081W	TEF4	21.84	10.61	-11.23
YER007C-A	TMA20	9.28	3.33	-5.95
YML085C	TUB1	41.6	27.32	-14.28
YML124C	TUB3	25.96	9.86	-16.1
YLR306W	UBC12	7.3	0	-7.3
YDR092W	UBC13	6.39	1.82	-4.57
YBR082C	UBC4	32.18	14.16	-18.02
YDR059C	UBC5	9.89	0	-9.89
YEL012W	UBC8	2.41	0	-2.41
YDL064W	UBC9	10.97	5.64	-5.33
YJL130C	URA2	5.47	3.51	-1.96
YHR039C-A	VMA10	18.31	15	-3.31
YHR012W	VPS29	10.51	2.84	-7.67
YNL246W	VPS75	2.98	0.47	-2.51
YBL059W	YBL059W	1.53	0.44	-1.09
YBR062C	YBR062C	1.82	0	-1.82
YBR090C	YBR090C	6.7	0.92	-5.78
YBR255C-A	YBR255C-A	5.68	0.98	-4.7
YCL002C	YCL002C	2.79	1.02	-1.77
YCL012C	YCL012C	11.31	1.88	-9.43
YDL012C	YDL012C	1.49	0.54	-0.95
YFR045W	YFR045W	1.5	0	-1.5
YHR097C	YHR097C	6.69	0.99	-5.7
YNL044W	YIP3	7.85	2.67	-5.18
YLR426W	YLR426W	6.21	5.21	-1
YML025C	YML6	2.41	1.4	-1.01
YPR028W	YOP1	26.03	13.29	-12.74
YPR063C	YPR063C	17.77	8.59	-9.18
YPR098C	YPR098C	18.76	17.13	-1.63
YDR381W	YRA1	15.75	2.34	-13.41
YHR016C	YSC84	10.44	1.29	-9.15
