## Supplemental_Information_Hunter_etal for "Broad variation in response of individual introns to splicing inhibitors in a humanized yeast strain": Suppl_Tables_S1.xlsx

### Sheet: 1.1 Sequences
name	use	reference or sequence	notes
genomic CRISPR target in HSH155	guide RNA design	ttcagcaatgaatccaaacg(TGG)	(PAM) not part of guide
p416-TEF1p-Cas9-NLS-crRNA-HSH155	Editing HSH155 BP-A pocket	LOCUS OH_CRISPR_B 10157 bp DNA circular 03-AUG-2023 DEFINITION . ACCESSION . VERSION . KEYWORDS . SOURCE . ORGANISM . . COMMENT Annotated with pLannotate v1.2.0 COMMENT COMMENT ApEinfo:methylated:1 FEATURES Location/Qualifiers CDS complement(join(9858..10157,1..3804)) /note="pLannotate" /database="swissprot" /identity="100.0" /match_length="100.0" /fragment="False" /other="CDS" /locus_tag="cas9" …	Parent plasmid from https://doi.org/10.1371/journal.pgen.1008249
Synthetic DNA rescue fragment	Editing HSH155 BP-A pocket	GGTTCGTCAACATGCAGCAGATCTATGTGCCATACTAATACCAGTCATCAAGAACTGTCACGAATTCGAAATGTTGAATAAATTGAACATTATATTGTATGAATCCTTAGGCGAAGTATATCCAGAGGTATTAGGTTCTATAATCAACGCTATGTACTGTATTACTAGCGTAATGGATTTGGATAAACTACAACCTCCTATTAATCAAATTTTACCAACCTTAACTCCAATTTTAAGAAACAAGCATAGAAAAGTCGAAGTAAACACTATCAAATTTGTTGGACTTATTGGTAAATTAGCACCTACCTATGTTTCTGCTAGAGAATGGATGAGAATATGTTTTGAACTATTAGAACTTTTGAAAGCTCATAAAAAAGCTATAAGAAGAGCTACTGTTAA…
pYM28-GFP-HIS3MX6	C-terminal GFP tagging of HSH155	Janke et al. 2004 https://doi.org/10.1002/yea.1142
HSH155-S3 primer	PCR for GFP tagging	GCCATGGTACCTTTTTACCCCGTTACACCAGACAACAATGAAGAATATATAGAAGAACTGGATTTAGTTCTGCGTACGCTGCAGGTCGAC
HSH155-S2 primer	PCR for GFP tagging	GTGATGATATAGGTGTGTCAAGTAAAATATTCTTACAAGTTGTGGTTATTTATATGCTCTATATATATTCAATCGATGAATTCGAGCTCG
MATF	RT-PCR MATa1 first intron	GGCGGAAAACATAAACAGAACTC
MATR	RT-PCR MATa1 first intron	CCCTTTGGGCTCTTCTCTTT
p1c-fl6h-sploof-venus.gb.txt	in vivo splicing reporter plasmid for integration	LOCUS p1c_fl6h_sploof_ 6092 bp DNA circular 14-JUN-2023	Parent plasmid from https://pubs.acs.org/doi/pdf/10.1021/sb500366v
		DEFINITION .
		COMMENT
		COMMENT ApEinfo:methylated:1
		FEATURES Location/Qualifiers
		rep_origin complement(2781..3544)
		/locus_tag="ColE1"
		/label="ColE1"
		/ApEinfo_label="ColE1"
		/ApEinfo_fwdcolor="#9eafd2"
		/ApEinfo_revcolor="#9eafd2"
		/ApEinfo_graphicformat="arrow_data {{0 0.5 0 1 2 0 0 -1 0
		-0.5} {0 .5 .1 .5 .1 -.5 0 -.5} 0} width 5 offset 0"
		misc_feature 1258..1277
		/locus_tag="URA3 3' barcode"
		/label="URA3 3' barcode"
		/ApEinfo_label="URA3 3' barcode"
		/ApEinfo_fwdcolor="#faac61"
		/ApEinfo_revcolor="#faac61"
		/ApEinfo_graphicformat="arrow_data {{0 0.5 0 1 2 0 0 -1 0
		-0.5} {0 .5 .1 .5 .1 -.5 0 -.5} 0} width 5 offset 0"
		terminator 1176..1253
		/locus_tag="URA3 Terminator"
		/label="URA3 Terminator"
		/ApEinfo_label="URA3 Terminator"
		/ApEinfo_fwdcolor="#ff9ccd"
		/ApEinfo_revcolor="#ff9ccd"
		/ApEinfo_graphicformat="arrow_data {{0 0.5 0 1 2 0 0 -1 0
		-0.5} {0 .5 .1 .5 .1 -.5 0 -.5} 0} width 5 offset 0"
		misc_feature 4122..4144
		/locus_tag="2220"
		/label="2220"
		/ApEinfo_label="2220"
		/ApEinfo_fwdcolor="#d6b295"
		/ApEinfo_revcolor="#d6b295"
		/ApEinfo_graphicformat="arrow_data {{0 0.5 0 1 2 0 0 -1 0
		-0.5} {0 .5 .1 .5 .1 -.5 0 -.5} 0} width 5 offset 0"
		promoter 195..371
		/locus_tag="URA3 Promoter"
		/label="URA3 Promoter"
		/ApEinfo_label="URA3 Promoter"
		/ApEinfo_fwdcolor="#f58a5e"
		/ApEinfo_revcolor="#f58a5e"
		/ApEinfo_graphicformat="arrow_data {{0 0.5 0 1 2 0 0 -1 0
		-0.5} {0 .5 .1 .5 .1 -.5 0 -.5} 0} width 5 offset 0"
		misc_feature 4107..4249
		/locus_tag="ConS"
		/label="ConS"
		/ApEinfo_label="ConS"
		/ApEinfo_fwdcolor="#85dae9"
		/ApEinfo_revcolor="#85dae9"
		/ApEinfo_graphicformat="arrow_data {{0 0.5 0 1 2 0 0 -1 0
		-0.5} {0 .5 .1 .5 .1 -.5 0 -.5} 0} width 5 offset 0"
		misc_feature complement(2023..2051)
		/locus_tag="2529"
		/label="2529"
		/ApEinfo_label="2529"
		/ApEinfo_fwdcolor="#d6b295"
		/ApEinfo_revcolor="#d6b295"
		/ApEinfo_graphicformat="arrow_data {{0 0.5 0 1 2 0 0 -1 0
		-0.5} {0 .5 .1 .5 .1 -.5 0 -.5} 0} width 5 offset 0"
		misc_feature complement(1824..1922)
		/locus_tag="1662"
		/label="1662"
		/ApEinfo_label="1662"
		/ApEinfo_fwdcolor="#c6c9d1"
		/ApEinfo_revcolor="#c6c9d1"
		/ApEinfo_graphicformat="arrow_data {{0 0.5 0 1 2 0 0 -1 0
		-0.5} {0 .5 .1 .5 .1 -.5 0 -.5} 0} width 5 offset 0"
		CDS complement(1817..2632)
		/locus_tag="KanR"
		/label="KanR"
		/ApEinfo_label="KanR"
		/ApEinfo_fwdcolor="#75c6a9"
		/ApEinfo_revcolor="#75c6a9"
		/ApEinfo_graphicformat="arrow_data {{0 0.5 0 1 2 0 0 -1 0
		-0.5} {0 .5 .1 .5 .1 -.5 0 -.5} 0} width 5 offset 0"
		CDS 5140..5850
		/locus_tag="Venus"
		/label="Venus"
		/ApEinfo_label="Venus"
		/ApEinfo_fwdcolor="#b1ff67"
		/ApEinfo_revcolor="#b1ff67"
		/ApEinfo_graphicformat="arrow_data {{0 0.5 0 1 2 0 0 -1 0
		-0.5} {0 .5 .1 .5 .1 -.5 0 -.5} 0} width 5 offset 0"
		misc_feature 1278..1777
		/locus_tag="URA3 3' Homology"
		/label="URA3 3' Homology"
		/ApEinfo_label="URA3 3' Homology"
		/ApEinfo_fwdcolor="#d59687"
		/ApEinfo_revcolor="#d59687"
		/ApEinfo_graphicformat="arrow_data {{0 0.5 0 1 2 0 0 -1 0
		-0.5} {0 .5 .1 .5 .1 -.5 0 -.5} 0} width 5 offset 0"
		misc_feature 4107..4135
		/locus_tag="2180"
		/label="2180"
		/ApEinfo_label="2180"
		/ApEinfo_fwdcolor="#ff9ccd"
		/ApEinfo_revcolor="#ff9ccd"
		/ApEinfo_graphicformat="arrow_data {{0 0.5 0 1 2 0 0 -1 0
		-0.5} {0 .5 .1 .5 .1 -.5 0 -.5} 0} width 5 offset 0"
		misc_feature complement(1786..1845)
		/locus_tag="1660"
		/label="1660"
		/ApEinfo_label="1660"
		/ApEinfo_fwdcolor="#d6b295"
		/ApEinfo_revcolor="#d6b295"
		/ApEinfo_graphicformat="arrow_data {{0 0.5 0 1 2 0 0 -1 0
		-0.5} {0 .5 .1 .5 .1 -.5 0 -.5} 0} width 5 offset 0"
		misc_feature 1640..1738
		/locus_tag="1661"
		/label="1661"
		/ApEinfo_label="1661"
		/ApEinfo_fwdcolor="#9eafd2"
		/ApEinfo_revcolor="#9eafd2"
		/ApEinfo_graphicformat="arrow_data {{0 0.5 0 1 2 0 0 -1 0
		-0.5} {0 .5 .1 .5 .1 -.5 0 -.5} 0} width 5 offset 0"
		misc_feature complement(151..175)
		/locus_tag="2181"
		/label="2181"
		/ApEinfo_label="2181"
		/ApEinfo_fwdcolor="#ffef86"
		/ApEinfo_revcolor="#ffef86"
		/ApEinfo_graphicformat="arrow_data {{0 0.5 0 1 2 0 0 -1 0
		-0.5} {0 .5 .1 .5 .1 -.5 0 -.5} 0} width 5 offset 0"
		misc_feature 1..143
		/locus_tag="ConE"
		/label="ConE"
		/ApEinfo_label="ConE"
		/ApEinfo_fwdcolor="#d59687"
		/ApEinfo_revcolor="#d59687"
		/ApEinfo_graphicformat="arrow_data {{0 0.5 0 1 2 0 0 -1 0
		-0.5} {0 .5 .1 .5 .1 -.5 0 -.5} 0} width 5 offset 0"
		terminator complement(1790..1816)
		/locus_tag="KanR Terminator"
		/label="KanR Terminator"
		/ApEinfo_label="KanR Terminator"
		/ApEinfo_fwdcolor="#b4abac"
		/ApEinfo_revcolor="#b4abac"
		/ApEinfo_graphicformat="arrow_data {{0 0.5 0 1 2 0 0 -1 0
		-0.5} {0 .5 .1 .5 .1 -.5 0 -.5} 0} width 5 offset 0"
		misc_feature complement(216..243)
		/locus_tag="1675"
		/label="1675"
		/ApEinfo_label="1675"
		/ApEinfo_fwdcolor="#d6b295"
		/ApEinfo_revcolor="#d6b295"
		/ApEinfo_graphicformat="arrow_data {{0 0.5 0 1 2 0 0 -1 0
		-0.5} {0 .5 .1 .5 .1 -.5 0 -.5} 0} width 5 offset 0"
		protein_bind complement(4096..4099)
		/locus_tag="BsmBI(1)"
		/label="BsmBI(1)"
		/ApEinfo_label="BsmBI(1)"
		/ApEinfo_fwdcolor="#b4abac"
		/ApEinfo_revcolor="#b4abac"
		/ApEinfo_graphicformat="arrow_data {{0 0.5 0 1 2 0 0 -1 0
		-0.5} {0 .5 .1 .5 .1 -.5 0 -.5} 0} width 5 offset 0"
		misc_feature 3557..4056
		/locus_tag="URA3 5' Homology"
		/label="URA3 5' Homology"
		/ApEinfo_label="URA3 5' Homology"
		/ApEinfo_fwdcolor="#b1ff67"
		/ApEinfo_revcolor="#b1ff67"
		/ApEinfo_graphicformat="arrow_data {{0 0.5 0 1 2 0 0 -1 0
		-0.5} {0 .5 .1 .5 .1 -.5 0 -.5} 0} width 5 offset 0"
		protein_bind 144..149
		/locus_tag="BsmBI"
		/label="BsmBI"
		/ApEinfo_label="BsmBI"
		/ApEinfo_fwdcolor="#d6b295"
		/ApEinfo_revcolor="#d6b295"
		/ApEinfo_graphicformat="arrow_data {{0 0.5 0 1 2 0 0 -1 0
		-0.5} {0 .5 .1 .5 .1 -.5 0 -.5} 0} width 5 offset 0"
		promoter complement(2633..2780)
		/locus_tag="KanR Promoter"
		/label="KanR Promoter"
		/ApEinfo_label="KanR Promoter"
		/ApEinfo_fwdcolor="#9eafd2"
		/ApEinfo_revcolor="#9eafd2"
		/ApEinfo_graphicformat="arrow_data {{0 0.5 0 1 2 0 0 -1 0
		-0.5} {0 .5 .1 .5 .1 -.5 0 -.5} 0} width 5 offset 0"
		misc_feature 1717..1782
		/locus_tag="1659"
		/label="1659"
		/ApEinfo_label="1659"
		/ApEinfo_fwdcolor="#c7b0e3"
		/ApEinfo_revcolor="#c7b0e3"
		/ApEinfo_graphicformat="arrow_data {{0 0.5 0 1 2 0 0 -1 0
		-0.5} {0 .5 .1 .5 .1 -.5 0 -.5} 0} width 5 offset 0"
		intron 5071..5125
		/locus_tag="intron"
		/label="intron"
		/ApEinfo_label="intron"
		/ApEinfo_fwdcolor="#ffef86"
		/ApEinfo_revcolor="#ffef86"
		/ApEinfo_graphicformat="arrow_data {{0 0.5 0 1 2 0 0 -1 0
		-0.5} {0 .5 .1 .5 .1 -.5 0 -.5} 0} width 5 offset 0"
		misc_feature 151..175
		/locus_tag="ConE scar"
		/label="ConE scar"
		/ApEinfo_label="ConE scar"
		/ApEinfo_fwdcolor="#b7e6d7"
		/ApEinfo_revcolor="#b7e6d7"
		/ApEinfo_graphicformat="arrow_data {{0 0.5 0 1 2 0 0 -1 0
		-0.5} {0 .5 .1 .5 .1 -.5 0 -.5} 0} width 5 offset 0"
		CDS 372..1175
		/locus_tag="URA3"
		/label="URA3"
		/ApEinfo_label="URA3"
		/ApEinfo_fwdcolor="#d6b295"
		/ApEinfo_revcolor="#d6b295"
		/ApEinfo_graphicformat="arrow_data {{0 0.5 0 1 2 0 0 -1 0
		-0.5} {0 .5 .1 .5 .1 -.5 0 -.5} 0} width 5 offset 0"
		CDS 5038..5055
		/locus_tag="6X_HIS"
		/label="6X_HIS"
		/ApEinfo_label="6X_HIS"
		/ApEinfo_fwdcolor="#d6b295"
		/ApEinfo_revcolor="#d6b295"
		/ApEinfo_graphicformat="arrow_data {{0 0.5 0 1 2 0 0 -1 0
		-0.5} {0 .5 .1 .5 .1 -.5 0 -.5} 0} width 5 offset 0"
		misc_feature 3448..3476
		/locus_tag="1674"
		/label="1674"
		/ApEinfo_label="1674"
		/ApEinfo_fwdcolor="#c6c9d1"
		/ApEinfo_revcolor="#c6c9d1"
		/ApEinfo_graphicformat="arrow_data {{0 0.5 0 1 2 0 0 -1 0
		-0.5} {0 .5 .1 .5 .1 -.5 0 -.5} 0} width 5 offset 0"
		terminator 5864..6088
		/locus_tag="ScADH1 Terminator"
		/label="ScADH1 Terminator"
		/ApEinfo_label="ScADH1 Terminator"
		/ApEinfo_fwdcolor="#ff9ccd"
		/ApEinfo_revcolor="#ff9ccd"
		/ApEinfo_graphicformat="arrow_data {{0 0.5 0 1 2 0 0 -1 0
		-0.5} {0 .5 .1 .5 .1 -.5 0 -.5} 0} width 5 offset 0"
		protein_bind 151..154
		/locus_tag="BsmBI(2)"
		/label="BsmBI(2)"
		/ApEinfo_label="BsmBI"
		/ApEinfo_fwdcolor="#f8d3a9"
		/ApEinfo_revcolor="#f8d3a9"
		/ApEinfo_graphicformat="arrow_data {{0 0.5 0 1 2 0 0 -1 0
		-0.5} {0 .5 .1 .5 .1 -.5 0 -.5} 0} width 5 offset 0"
		CDS 4963..5034
		/locus_tag="3X_FLAG"
		/label="3X_FLAG"
		/ApEinfo_label="3X_FLAG"
		/ApEinfo_fwdcolor="#b7e6d7"
		/ApEinfo_revcolor="#b7e6d7"
		/ApEinfo_graphicformat="arrow_data {{0 0.5 0 1 2 0 0 -1 0
		-0.5} {0 .5 .1 .5 .1 -.5 0 -.5} 0} width 5 offset 0"
		misc_feature complement(4057..4076)
		/locus_tag="URA3 5' barcode"
		/label="URA3 5' barcode"
		/ApEinfo_label="URA3 5' barcode"
		/ApEinfo_fwdcolor="#ffef86"
		/ApEinfo_revcolor="#ffef86"
		/ApEinfo_graphicformat="arrow_data {{0 0.5 0 1 2 0 0 -1 0
		-0.5} {0 .5 .1 .5 .1 -.5 0 -.5} 0} width 5 offset 0"
		promoter 4254..4953
		/locus_tag="ScPGK1 Promoter"
		/label="ScPGK1 Promoter"
		/ApEinfo_label="ScPGK1 Promoter"
		/ApEinfo_fwdcolor="#c6c9d1"
		/ApEinfo_revcolor="#c6c9d1"
		/ApEinfo_graphicformat="arrow_data {{0 0.5 0 1 2 0 0 -1 0
		-0.5} {0 .5 .1 .5 .1 -.5 0 -.5} 0} width 5 offset 0"
		protein_bind complement(4101..4106)
		/locus_tag="BsmBI(1)(1)"
		/label="BsmBI(1)(1)"
		/ApEinfo_label="BsmBI(1)"
		/ApEinfo_fwdcolor="#d59687"
		/ApEinfo_revcolor="#d59687"
		/ApEinfo_graphicformat="arrow_data {{0 0.5 0 1 2 0 0 -1 0
		-0.5} {0 .5 .1 .5 .1 -.5 0 -.5} 0} width 5 offset 0"
		ORIGIN
		1 gaaatctgct cgtcagtggt gctcacactg acgaatcatg tacagatcat accgatgact
		61 gcctggcgac tcacaactaa gcaagacagc cggaaccagc gccggcgaac accactgcat
		121 atatggcata tcacaacagt ccacgtctca agcagttaca gagatgttac gaaccactag
		181 tgcactgcag tacacggttt ccttgaaatt tttttgattc ggtaatctcc gaacagaagg
		241 aagaacgaag gaaggagcac agacttagat tggtatatat acgcatatgt agtgttgaag
		301 aaacatgaaa ttgcccagta ttcttaaccc aactgcacag aacaaaaacg tgcaggaaac
		361 gaagataaat catgtcgaaa gctacatata aggaacgtgc tgctactcat cctagtcctg
		421 ttgctgccaa gctatttaat atcatgcacg aaaagcaaac aaacttgtgt gcttcattgg
		481 atgttcgtac caccaaggaa ttactggagt tagttgaagc attaggtccc aaaatttgtt
		541 tactaaaaac acatgtggat atcttgactg atttttccat ggagggcaca gttaagccgc
		601 taaaggcatt atccgccaag tacaattttt tactcttcga ggacagaaaa tttgctgaca
		661 ttggtaatac agtcaaattg cagtactctg cgggtgtata cagaatagca gaatgggcag
		721 acattacgaa tgcacacggt gtggtgggcc caggtattgt tagcggtttg aagcaggcgg
		781 cagaagaagt aacaaaggaa cctagaggcc ttttgatgtt agcagaattg tcatgcaagg
		841 gctccctatc tactggagaa tatactaagg gtactgttga cattgcgaag agcgacaaag
		901 attttgttat cggctttatt gctcaaagag acatgggtgg aagagatgaa ggttacgatt
		961 ggttgattat gacacccggt gtgggtttag atgacaaggg agatgcattg ggtcaacagt
		1021 atagaaccgt ggatgatgtg gtttctacag gatctgacat tattattgtt ggaagaggac
		1081 tatttgcaaa gggaagggat gctaaggtag agggtgaacg ttacagaaaa gcaggctggg
		1141 aagcatattt gagaagatgc ggccagcaaa actaaaaaac tgtattataa gtaaatgcat
		1201 gtatactaaa ctcacaaatt agagcttcaa tttaattata tcagttatta cccgagtaga
		1261 gcacttgaat ccactgcccc gggaatctcg gtcgtaatga tttctataat gacgaaaaaa
		1321 aaaaaattgg aaagaaaaag cttcatggcc tttataaaaa ggaactatcc aatacctcgc
		1381 cagaaccaag taacagtatt ttacggggca caaatcaaga acaataagac aggactgtaa
		1441 agatggacgc attgaactcc aaagaacaac aagagttcca aaaagtagtg gaacaaaagc
		1501 aaatgaagga tttcatgcgt ttgtactcta atctggtaga aagatgtttc acagactgtg
		1561 tcaatgactt cacaacatca aagctaacca ataaggaaca aacatgcatc atgaagtgct
		1621 cagaaaagtt cttgaagcat agcgaacgtg tagggcagcg tttccaagaa caaaacgctg
		1681 ccttgggaca aggcttgggc cgataaggtg tactggcgta tatatatcta attatgtatc
		1741 tctggtgtag cccattttta gcatgtaaat ataaagaccg agcggccgcg tgttacaacc
		1801 aattaaccaa ttctgattag aaaaactcat cgagcatcaa atgaaactgc aatttattca
		1861 tatcaggatt atcaatacca tatttttgaa aaagccgttt ctgtaatgaa ggagaaaact
		1921 caccgaggca gttccatagg atggcaagat cctggtatcg gtctgcgatt ccgactcgtc
		1981 caacatcaat acaacctatt aatttcccct cgtcaaaaat aaggttatca agtgagaaat
		2041 caccatgagt gacgactgaa tccggtgaga atggcaaaag cttatgcatt tctttccaga
		2101 cttgttcaac aggccagcca ttacgctcgt catcaaaatc actcgcatca accaaaccgt
		2161 tattcattcg tgattgcgcc tgagcgaggc gaaatacgcg atcgctgtta aaaggacaat
		2221 tacaaacagg aatcgaatgc aaccggcgca ggaacactgc cagcgcatca acaatatttt
		2281 cacctgaatc aggatattct tctaatacct ggaatgctgt tttcccgggg atcgcagtgg
		2341 tgagtaacca tgcatcatca ggagtacgga taaaatgctt gatggtcgga agaggcataa
		2401 attccgtcag ccagtttagt ctgaccatct catctgtaac atcattggca acgctacctt
		2461 tgccatgttt cagaaacaac tctggcgcat cgggcttccc atacaatcga tagattgtcg
		2521 cacctgattg cccgacatta tcgcgagccc atttataccc atataaatca gcatccatgt
		2581 tggaatttaa tcgcggcctg gagcaagacg tttcccgttg aatatggctc ataacacccc
		2641 ttgtattact gtttatgtaa gcagacagtt ttattgttca tgatgatata tttttatctt
		2701 gtgcaatgta acatcagaga ttttgagaca caacgtggct ttgttgaata aatcgaactt
		2761 ttgctgagtt gaaggatcag tcatgaccaa aatcccttaa cgtgagtttt cgttccactg
		2821 agcgtcagac cccgtagaaa agatcaaagg atcttcttga gatccttttt ttctgcgcgt
		2881 aatctgctgc ttgcaaacaa aaaaaccacc gctaccagcg gtggtttgtt tgccggatca
		2941 agagctacca actctttttc cgaaggtaac tggcttcagc agagcgcaga taccaaatac
		3001 tgttcttcta gtgtagccgt agttaggcca ccacttcaag aactctgtag caccgcctac
		3061 atacctcgct ctgctaatcc tgttaccagt ggctgctgcc agtggcgata agtcgtgtct
		3121 taccgggttg gactcaagac gatagttacc ggataaggcg cagcggtcgg gctgaacggg
		3181 gggttcgtgc acacagccca gcttggagcg aacgacctac accgaactga gatacctaca
		3241 gcgtgagcta tgagaaagcg ccacgcttcc cgaagggaga aaggcggaca ggtatccggt
		3301 aagcggcagg gtcggaacag gagagcgcac gagggagctt ccagggggaa acgcctggta
		3361 tctttatagt cctgtcgggt ttcgccacct ctgacttgag cgtcgatttt tgtgatgctc
		3421 gtcagggggg cggagcctat ggaaaaacgc cagcaacgcg gcctttttac ggttcctggc
		3481 cttttgctgg ccttttgctc acatgttctt tcctgcgtta tcccctgatt ctgtggataa
		3541 ccgtgcggcc gccaatgcta aattcgagtg aaacacagga agatcagaaa atcctcattt
		3601 catccatatt aacaataatt tcaaatgttt atttgcatta tttgaaacta ggcaagacaa
		3661 gcaacgaaac gtttttgaaa attttgagta ttttcaataa atttgtagag gactcagata
		3721 ttgaaaaaaa gctacagcaa ttaatacttg ataagaagag tattgagaag ggcaacggtt
		3781 catcatctca tggatctgca catgaacaaa caccagagtc aaacgacgtt gaaattgagg
		3841 ctactgcgcc aattgatgac aatacagacg atgataacaa accgaagtta tctgatgtag
		3901 aaaaggatta aagatgctaa gagatagtga tgatatttca taaataatgt aattctatat
		3961 atgttaatta ccttttttgc gaggcatatt tatggtgaag gataagtttt gaccatcaaa
		4021 gaaggttaat gtggctgtgg tttcagggtc cataaagccc acatggataa cattacccct
		4081 gaattcgcat ctagactgat gagacgtggt agagccacaa acagccggta caagcaacga
		4141 tctccaggac catctgaatc atgcgcggat gacacgaact cacgacggcg atcacagaca
		4201 ttaacccaca gtacagacac tgcgacaacg tggcaattcg tcgcaataca acggtgagta
		4261 aggaaagagt gaggaactat cgcatacctg catttaaaga tgccgatttg ggcgcgaatc
		4321 ctttattttg gcttcaccct catactatta tcagggccag aaaaaggaag tgtttccctc
		4381 cttcttgaat tgatgttacc ctcataaagc acgtggcctc ttatcgagaa agaaattacc
		4441 gtcgctcgtg atttgtttgc aaaaagaaca aaactgaaaa aacccagaca cgctcgactt
		4501 cctgtcatcc tattgattgc agcttccaat ttcgtcacac aacaaggtcc tagcgacggc
		4561 tcacaggttt tgtaacaagc aatcgaaggt tctggaatgg cgggaaaggg tttagtacca
		4621 catgctatga tgcccactgt gatctccaga gcaaagttcg ttcgatcgta ctgttactct
		4681 ctctctttca aacagaattg tccgaatcgt gtgacaacaa cagcctgttc tcacacactc
		4741 ttttcttcta accaaggggg tggtttagtt tagtagaacc tcgtgaaact tacatttaca
		4801 tatatataaa cttgcataaa ttggtcaatg caagaaatac atatttggtc ttttctaatt
		4861 cgtagttttt caagttctta gatgctttct ttttctcttt tttacagatc atcaaggaag
		4921 taattatcta ctttttacaa caaatataaa acaagatcta tggattacaa ggacgatgat
		4981 gataaggact acaaagatga tgatgacaaa gattataagg acgatgatga taaaggtcat
		5041 catcatcatc atcacggttc tATGGATAAA GTATGTTCTT CATTTCAAGG AAGCCTTCGG
		5101 AATCAATTTA CTAACAATAC TTCAGTTGTC GAAATATCCt ctaaaggtga agaattattc
		5161 actggtgttg tcccaatttt ggttgaatta gatggtgatg ttaatggtca caaattttct
		5221 gtctccggtg aaggtgaagg tgatgctact tacggtaaat tgaccttaaa attgatttgt
		5281 actactggta aattgccagt tccatggcca accttagtca ctactttagg ttatggtttg
		5341 caatgttttg ctagataccc agatcatatg aaacaacatg actttttcaa gtctgccatg
		5401 ccagaaggtt atgttcaaga aagaactatt tttttcaaag atgacggtaa ctacaagacc
		5461 agagctgaag tcaagtttga aggtgatacc ttagttaata gaatcgaatt aaaaggtatt
		5521 gattttaaag aaggtggtaa cattttaggt cacaaattgg aatacaacta taactctcac
		5581 aatgtttaca tcactgctga caaacaaaag aatggtatca aagctaactt caaaattaga
		5641 cacaacattg aagatggtgg tgttcaatta gctgaccatt atcaacaaaa tactccaatt
		5701 ggtgatggtc cagtcttgtt accagacaac cattacttat cctatcaatc tgccttatcc
		5761 aaagatccaa acgaaaagag agatcacatg gtcttgttag aatttgttac tgctgctggt
		5821 attacccatg gtatggatga attgtacaaa taactcgagt ggcgcgaatt tcttatgatt
		5881 tatgattttt attattaaat aagttataaa aaaaataagt gtatacaaat tttaaagtga
		5941 ctcttaggtt ttaaaacgaa aattcttatt cttgagtaac tctttcctgt aggtcaggtt
		6001 gctttctcag gtatagcatg aggtcgctct tattgaccac acctctaccg gcatgccgag
		6061 caaatgcctg caaatcgctc cccatttcgc tg
		//

### Sheet: 1.2 Yeast_strains
Name	Genotype	Description	Source
BY4741	MATa his3Δ1 leu2Δ0 met15Δ0 ura3Δ0	Parent strain	Brachmann et al. https://doi.org/10.1371/journal.pgen.0030039
JRY8012	BY4741 MATa his3Δ1 leu2Δ0 met15Δ0 ura3Δ0 with pdr5Δ::KanMX6, snq2Δ::KanMX6 yor1Δ::KanMX6; HSH155	BY4741 with deletion of three drug transporters PDR5 SNQ2 and YOR1	Jeong et al. 2007 https://doi.org/10.1371/journal.pgen.0030039
OHY001	BY4741 pdr5Δ::KanMX6, snq2Δ::KanMX6 yor1Δ::KanMX6; hsh155-ds	OHY001 is JRY8012 with edited HSH155 gene (amino acids 746 to 793) hsh155-ds allele	This study
JRY8012-GFP	BY4741 pdr5Δ::KanMX6, snq2Δ::KanMX6 yor1Δ::KanMX6; HSH155:GFP::SkHIS3MX6	JRY8012 with C-terminal GFP tag on genomic HSH155	This study
OHY001-GFP	BY4741 pdr5Δ::KanMX6, snq2Δ::KanMX6 yor1Δ::KanMX6; hsh155-ds:GFP::SkHIS3MX6	OHY001 with C-terminal GFP tag on genomic hsh155-ds	This study
JRY8012-SPLOOF-Venus	BY4741 pdr5Δ::KanMX6, snq2Δ::KanMX6 yor1Δ::KanMX6; HSH155: ura3:p1c-fl6h-sploof-venus:URA3	JRY8012 with Venus spliced out of frame (SPLOOF) integrated at the ura3 locus	This study
OHY001-GFP-SPLOOF-Venus	BY4741 pdr5Δ::KanMX6, snq2Δ::KanMX6 yor1Δ::KanMX6; hsh155-ds; ura3:p1c-fl6h-sploof-venus:URA3	OHY001 with Venus spliced out of frame (SPLOOF) integrated at the ura3 locus	This study
