## Supplemental_Information_Hunter_etal for "Broad variation in response of individual introns to splicing inhibitors in a humanized yeast strain": Suppl_Tables_S2.xlsx

### Sheet: HSH155 Y2H_PB_ACRYL_QUANT
SAMPLE	band		Area	Mean	StdDev	IntDen	splicing%	subt noATP	norm to DMSO
noATP, DMSO	lariat int.	1	0.334	322.587	168.332	98.141	7.46126	0
	lariat	2	0.334	340.937	165.17	103.379
	pre-mRNA	3	0.334	8451	6291.52	2704.14
	mRNA	4	0.334	441	195.21	133.96
	5'exon	5	0.334	459.707	184.945	141.336
DMSO	lariat int.	6	0.334	1108.48	799.112	357.5	14.5706	7.10935	100
	lariat	7	0.334	852.105	517.329	268.715
	pre-mRNA	8	0.334	7010.81	5242.45	2246.47
	mRNA	9	0.334	741.145	289.148	232.132
	5'exon	10	0.334	1053.51	376.067	332.56
0.0001	lariat int.	11	0.334	788.089	507.852	249.947	13.1503	5.68899	80.0213
	lariat	12	0.334	638.735	386.996	201.261
	pre-mRNA	13	0.334	6284.42	4759.09	1991.93
	mRNA	14	0.334	621.84	219.623	191.481
	5'exon	15	0.334	1125.04	361.521	351.958
0.0003	lariat int.	16	0.334	976.715	679.63	313.082	12.8315	5.37026	75.538
	lariat	17	0.334	812.169	492.541	255.152
	pre-mRNA	18	0.334	8056.02	6195.37	2596.34
	mRNA	19	0.334	666.804	257.847	206.837
	5'exon	20	0.334	726.803	324.75	229.017
0.001	lariat int.	21	0.334	943.854	611.996	301.601	12.8972	5.43597	76.4623
	lariat	22	0.334	788.812	460.667	250.07
	pre-mRNA	23	0.334	8227.97	5778.62	2642.06
	mRNA	24	0.334	701.392	253.637	218.662
	5'exon	25	0.334	701.338	351.346	221.967
0.003	lariat int.	26	0.334	1062.64	704.647	338.041	13.8712	6.40999	90.1628
	lariat	27	0.334	921.921	546.965	292.035
	pre-mRNA	28	0.334	8225.43	5684.4	2674.66
	mRNA	29	0.334	743.159	266.999	230.661
	5'exon	30	0.334	742.928	361.528	232.8
0.01	lariat int.	31	0.334	669.288	438.145	212.307	10.3381	2.87686	40.4659
	lariat	32	0.334	582.661	285.892	180.722
	pre-mRNA	33	0.334	8193.79	5886.01	2634.51
	mRNA	34	0.334	568.308	214.653	176.431
	5'exon	35	0.334	802.504	273.648	250.75
0.03	lariat int.	36	0.334	710.598	468.84	221.149	11.1738	3.7125	52.22
	lariat	37	0.334	625.865	336.747	197.401
	pre-mRNA	38	0.334	7860.22	5534.27	2516.91
	mRNA	39	0.334	616.51	232.809	190.97
	5'exon	40	0.334	1112.96	368.084	349.314
0.1	lariat int.	41	0.334	450.158	239.829	140.676	8.25562	0.79436	11.1735
	lariat	42	0.334	413.475	188.382	127.204
	pre-mRNA	43	0.334	8801.9	5932.44	2812.49
	mRNA	44	0.334	492.647	199.238	150.687
	5'exon	45	0.334	436.565	196.764	135.021
0.3	lariat int.	46	0.334	354.76	169.717	107.375	6.61293	-0.848326	-11.9325
	lariat	47	0.334	313.393	163.832	91.358
	pre-mRNA	48	0.334	9033.19	6123.55	2916.23
	mRNA	49	0.334	420.957	200.343	130.792
	5'exon	50	0.334	370.944	183.375	113.57
1	lariat int.	51	0.334	340.391	173.92	102.358	6.82968	-0.631583	-8.88383
	lariat	52	0.334	311.263	166.559	93.315
	pre-mRNA	53	0.334	8907.51	6182.77	2865.2
	mRNA	54	0.334	439.154	195.237	135.623
	5'exon	55	0.334	503.926	209.882	155.608

### Sheet: HSH155 Y2H_PB_AGAR_QUANT
			Area	Mean	StdDev	IntDen	RawIntDen	%ATP-dependent complex	subt noATP DMSO	norm to DMSO
noATP, DMSO	psp,sp	1	0.228	1084.66	189.646	247.303	2473034	7.39668	0
DMSO	psp,sp	2	0.228	2976.75	686.895	678.699	6786989	14.896	7.49934	100
0.0001	psp,sp	3	0.228	2601.27	625.651	593.089	5930894	12.5185	5.12186	68.2975
0.0003	psp,sp	4	0.228	2644.38	609.679	602.919	6029193	12.5529	5.15625	68.7561
0.001	psp,sp	5	0.228	2534.99	551.038	577.977	5779769	12.7954	5.39867	71.9886
0.003	psp,sp	6	0.228	2742.61	616.359	625.315	6253152	12.9597	5.56303	74.1803
0.01	psp,sp	7	0.228	2391.56	502.826	545.277	5452767	11.5488	4.15212	55.3665
0.03	psp,sp	8	0.228	2193.9	485.818	500.208	5002084	10.5383	3.14157	41.8914
0.1	psp,sp	9	0.228	1447.4	245.917	330.008	3300075	7.29878	-0.0978997	-1.30545
0.3	psp,sp	10	0.228	1156.59	191.642	263.702	2637023	6.10736	-1.28933	-17.1925
1	psp,sp	11	0.228	1056.47	191.019	240.875	2408752	5.82529	-1.57139	-20.9538
noATP, DMSO	total	12	1.676	1995.13	1325.22	3343.43	33434314
DMSO	total	13	1.676	2718.85	1279.39	4556.24	45562438
0.0001	total	14	1.676	2827.12	1390.33	4737.68	47376832
0.0003	total	15	1.676	2866.1	1382.41	4803.01	48030114
0.001	total	16	1.676	2695.48	1321.22	4517.09	45170846
0.003	total	17	1.676	2879.26	1334.07	4825.07	48250674
0.01	total	18	1.676	2817.46	1343.35	4721.5	47215010
0.03	total	19	1.676	2832.43	1366.82	4746.59	47465906
0.1	total	20	1.676	2698.06	1697.79	4521.41	45214108
0.3	total	21	1.676	2576.55	2015.52	4317.78	43177764
1	total	22	1.676	2467.47	1933.74	4134.99	41349880

### Sheet: HSH155 Y2H_HBD_ACRYL_QUANT
sample	band		Area	Mean	StdDev	IntDen	RawIntDen	splicng %	sub no ATP	norm to DMSO
noATP, DMSO	lariat int.	1	0.303	305.732	161.749	92.759	927590	6.02031	0
	lariat	2	0.303	351.41	169.275	106.618	1066179
	pre-mRNA	3	0.303	9704.24	6338.78	2944.27	29442672
	mRNA	4	0.303	307.208	157.006	93.207	932069
	5'exon	5	0.303	271.35	152.052	82.328	823275
DMSO	lariat int.	6	0.303	1133.39	840.661	343.87	3438697	20.2589	14.2386	100
	lariat	7	0.303	1309.03	965.444	397.159	3971586
	pre-mRNA	8	0.303	6119.86	4278.44	1856.76	18567645
	mRNA	9	0.303	669.663	276.267	203.176	2031758
	5'exon	10	0.303	535.088	315.577	162.346	1623458
0.003	lariat int.	21	0.303	814.799	451.678	247.21	2472099	21.8085	15.7882	110.883
	lariat	22	0.303	1014.61	610.622	307.833	3078329
	pre-mRNA	23	0.303	4065.39	2522.47	1233.44	12334406
	mRNA	24	0.303	471.534	176.484	143.063	1430634
	5'exon	25	0.303	448.166	205.584	135.974	1359735
0.01	lariat int.	26	0.303	964.221	544.766	292.545	2925447	23.7697	17.7494	124.657
	lariat	27	0.303	1180.34	731.423	358.115	3581147
	pre-mRNA	28	0.303	4356.21	2773.72	1321.67	13216750
	mRNA	29	0.303	621.075	196.981	188.434	1884342
	5'exon	30	0.303	456.771	236.946	138.584	1385843
0.03	lariat int.	31	0.303	969.593	528.207	294.174	2941744	21.7669	15.7465	110.591
	lariat	32	0.303	1234.36	692.39	374.503	3745033
	pre-mRNA	33	0.303	4897.7	3281.37	1485.96	14859616
	mRNA	34	0.303	542.367	202.703	164.554	1645542
	5'exon	35	0.303	518.495	271.368	157.311	1573115
0.1	lariat int.	36	0.303	531.352	289.223	161.212	1612122	12.1769	6.1566	43.2389
	lariat	37	0.303	679.265	370.796	206.089	2060891
	pre-mRNA	38	0.303	6818.31	4888.08	2068.68	20686749
	mRNA	39	0.303	398.589	164.997	120.932	1209319
	5'exon	40	0.303	424.105	185.324	128.673	1286734
0.3	lariat int.	41	0.303	337.972	162.58	102.541	1025406	9.75196	3.73165	26.208
	lariat	42	0.303	366.422	160.639	111.172	1111725
	pre-mRNA	43	0.303	5623.55	4087.42	1706.19	17061862
	mRNA	44	0.303	309.514	152.618	93.907	939066
	5'exon	45	0.303	293.82	145.449	89.145	891451
1	lariat int.	46	0.303	305.464	159.271	92.678	926779	12.3921	6.37174	44.7498
	lariat	47	0.303	364.553	178.899	110.605	1106053
	pre-mRNA	48	0.303	4106.75	2904.47	1245.99	12459875
	mRNA	49	0.303	302.97	152.398	91.921	919212
	5'exon	50	0.303	306.95	144.058	93.129	931286

### Sheet: HSH155 Y2H_HBD_AGAR_QUANT
			Area	Mean	StdDev	IntDen	RawIntDen	%ATP-dependent complex	subt noATP DMSO	norm to DMSO
noATP, DMSO	psp,sp	9	0.242	6136.14	193.811	1484.94	14849448	7.75309	0
DMSO	psp,sp	10	0.242	7841.47	637.826	1897.64	18976357	9.62443	1.87134	100
0.003	psp,sp	11	0.242	7403.78	655.723	1791.71	17917150	9.47099	1.7179	91.8006
0.01	psp,sp	12	0.242	7356.77	600.758	1780.34	17803377	9.40283	1.64974	88.1586
0.03	psp,sp	13	0.242	6999.7	569.662	1693.93	16939286	8.96797	1.21488	64.9206
0.1	psp,sp	14	0.242	6317.15	356.922	1528.75	15287505	8.13631	0.383226	20.4787
0.3	psp,sp	15	0.242	5964.85	234.2	1443.49	14434934	7.67567	-0.077421	-4.13721
1	psp,sp	16	0.242	5740.2	193.192	1389.13	13891274	7.86047	0.107379	5.73811
noATP, DMSO	total	1	2.779	6892.28	1006.23	19152.9	191529470
DMSO	total	2	2.779	7095.21	793.722	19716.9	197168762
0.003	total	3	2.779	6807.71	697.965	18917.9	189179342
0.01	total	4	2.779	6813.51	703.178	18934.1	189340596
0.03	total	5	2.779	6797.17	791.628	18888.7	188886543
0.1	total	6	2.779	6761.39	982.19	18789.2	187892192
0.3	total	7	2.779	6767.46	1101.3	18806.1	188060901
1	total	8	2.779	6359.47	767.244	17672.3	176723189

### Sheet: HSH155 WT_2uM_PB_HB_ACRYL_QUANT
			Area	Mean	StdDev	IntDen	RawIntDen	splicing%	subt noATP	norm to DMSO
WT, noATP, DMSO	lariat int.	1	0.304	334.598	192.294	101.718	1017177	6.33509	0
	lariat	2	0.304	285.722	197.044	86.86	868595
	pre-mRNA	3	0.304	9493.39	5976.86	2885.99	28859890
	mRNA	4	0.304	424.328	202.431	128.996	1289958
	5'exon	5	0.304	670.173	271.312	203.733	2037325
WT, DMSO	lariat int.	6	0.304	689.009	499.216	209.459	2094586	13.5628	7.22768	100
	lariat	7	0.304	869.77	565.746	264.41	2644100
	pre-mRNA	8	0.304	8410.08	5144.69	2556.66	25566641
	mRNA	9	0.304	650.103	291.795	197.631	1976312
	5'exon	10	0.304	587.246	285.699	178.523	1785229
WT, 2uPB	lariat int.	11	0.304	713.877	531.551	217.019	2170185	15.6279	9.2928	128.572
	lariat	12	0.304	905.734	638.484	275.343	2753432
	pre-mRNA	13	0.304	7477.48	4757.56	2273.15	22731534
	mRNA	14	0.304	718.391	314.192	218.391	2183910
	5'exon	15	0.304	576.997	289.319	175.407	1754071
WT, 2uMHBD	lariat int.	16	0.304	560.718	386.013	170.458	1704582	9.97999	3.64489	50.4296
	lariat	17	0.304	540.907	356.201	164.436	1644358
	pre-mRNA	18	0.304	8541	5490.87	2596.47	25964653
	mRNA	19	0.304	520.175	230.285	158.133	1581333
	5'exon	20	0.304	469.301	232.681	142.667	1426674

### Sheet: HSH155 WT_2uM_PB_HB_AGAR_QUANT
WT, noATP, DMSO			Area	Mean	StdDev	IntDen	RawIntDen	%ATP-dependent complex	subt noATP DMSO	norm to DMSO
	total	1	2.371	6461.4	3458.16	15321.3	153212716
	psp/sp	5	0.416	2377.55	414.348	989.061	9890606
								6.45548
WT, DMSO
	total	2	2.371	6314.59	2670.42	14973.1	149731452
	psp/sp	6	0.416	4257.24	896.238	1771.01	17710140
								11.8279	5.37246	100
WT, 2uPB
	total	3	2.371	6338.76	2572.68	15030.5	150304638
	psp/sp	7	0.416	4495.18	866.363	1869.99	18699926
								12.4414	5.98588	111.418
WT, 2uMHBD
	total	4	2.371	6178.01	2221.28	14649.3	146492903
	psp/sp	8	0.416	4328.66	863.243	1800.72	18007238
								12.2922	5.83675	108.642
		9	2.387	6438.54	3460.47	15367.5	153675056
		10	0.307	2428.61	428.397	745.099	7450986
